# African Green Monkeys Respond to Synthetic Aβ Oligomers with Persistent Alzheimer’s-like Activation

**DOI:** 10.1101/2025.10.08.678256

**Authors:** Bianca R.P. Brown, Xiaoting Li, Monica R. Grasty, Isabel R. Lopez, Sara Dzigurski, Maya N. Geradi, Michael R. Weed, John D. Elsworth, Matthew Lawrence, Gamze Gürsoy, Andrew D Miranker

**Affiliations:** Department of Molecular Biophysics and Biochemistry Yale University, New Haven, CT 06511, USA; Department of Chemical and Environmental Engineering Yale University, New Haven, CT 06511, USA; Department of Biomedical Informatics, Columbia University, New York, NY 10032, USA; New York Genome Center, New York, NY 10013, USA; Department of Computer Science, Columbia University, New York, NY 10032, USA; Virscio, Inc. New Haven, CT 06511, USA

**Keywords:** Non-human primate, LC-MS, Neurodegeneration, Longitudinal disease model, Liquid biopsy

## Abstract

Wild African green monkeys (AGMs) provide a promising alternative to congenic rodent models because of their closer evolutionary relationship to humans and natural genetic variation. They share key physiological and biochemical traits with humans, including lifespan, neuroanatomy, vascular structure, and inflammatory responses. Unlike rodents, AGMs naturally develop Alzheimer’s-like amyloid-β (Aβ) plaques and tau tangles with age. Immunohistochemical studies further show that AGMs inoculated with synthetic Aβ oligomers (AβO) exhibit hyperphosphorylated tau and neuroinflammation one year later, in the absence of overt neurodegeneration. The AGM body size permits collection of cerebrospinal fluid (CSF) and CSF derived extracellular vesicles (EV) from living individuals, which are key sources of Alzheimer’s disease biomarkers that can be monitored during disease progression. Here, we evaluate AβO treated AGMs at the systems level using proteomics of CSF and phosphatidylserine affinity isolated EVs (EVps). We optimized a workflow to obtain paired CSF and EVps proteomics from <1 mL volumes, i.e. comparable to human liquid biopsy. Our measurements reveal robust, persistent AD-like responses at the biochemical level without overt loss of cognitive function. As such, these findings in AGMs suggest potential alternatives for disease tracking or point to protective mechanisms for limiting disease progression in AD.

**Highlights:**

- Dual proteomics of African green monkeys transiently challenged with synthetic Aβ oligomers (AβO)
- Phosphotidylserine (TIM4) based workflow enables CSF and EV profiling using clinical volumes
- One year post-AβO: vascular-inflammatory pathways rise; neuronal-axonal pathways fall
- AβOs drive human-AD-like proteome shifts on time scales shorter than cognitive decline

**In brief:** Wild African green monkeys (AGMs) offer a translational model for early Alzheimer’s biology, with physiology more similar to humans. We transiently exposed AGMs to synthetic Aβ oligomers and, 12 months later, profiled paired proteomes from whole CSF and a CSF subcompartment enriched for extracellular vesicles. Despite no overt cognitive decline, AGM proteomes showed persistent Alzheimer’s-like remodeling, particularly in vascular, inflammatory, and neuronal systems. Parallel analysis of the CSF subcompartment revealed proteins and pathways under-represented in bulk CSF, sharpening disease-relevant signals and candidate biomarkers. This systems-level, longitudinal study establishes AGMs as a powerful platform for liquid biopsy discovery and illuminates basic biology of molecular responses to soluble Aβ oligomers accompany and potentially protect against neurodegeneration.
