## Supplementary Table for "African Green Monkeys Respond to Synthetic Aβ Oligomers with Persistent Alzheimer’s-like Activation": TableS2_GeneOntology_Fig2.xlsx

### Sheet: GO_CC_CSF_Control
GO_CC_CSF_Control
ID	Description	GeneRatio	BgRatio	RichFactor	FoldEnrichment	zScore	pvalue	p.adjust	qvalue	geneID	Count
GO:0072562	blood microparticle	4/414	10/10395	0.4	10.0435	5.82689	0.000430087	0.00570333	0.0045666	HBB/KNG1/APOA2/GC	4
GO:0001533	cornified envelope	4/414	11/10395	0.363636	9.13043	5.49455	0.000654684	0.00713138	0.00571003	KRT1/CST6/HSPB1/KLK6	4
GO:0043202	lysosomal lumen	4/414	12/10395	0.333333	8.36957	5.20206	0.000951312	0.00967167	0.00774401	GPC1/PLD3/RNASET2/IDS	4
GO:0005775	vacuolar lumen	4/414	13/10395	0.307692	7.72575	4.9417	0.0013312	0.0129899	0.0104009	GPC1/PLD3/RNASET2/IDS	4
GO:0002102	podosome	3/414	10/10395	0.3	7.53261	4.20909	0.00610513	0.0413792	0.0331319	HNRNPK/VCAM1/FSCN1	3
GO:0032994	protein-lipid complex	3/414	10/10395	0.3	7.53261	4.20909	0.00610513	0.0413792	0.0331319	APOA2/SAA4/APOC2	3
GO:0043195	terminal bouton	4/414	14/10395	0.285714	7.17391	4.70771	0.00180555	0.0161968	0.0129686	PRNP/NTRK2/CALB1/CPLX1	4
GO:0005581	collagen trimer	5/414	18/10395	0.277778	6.97464	5.16674	0.000544986	0.0063931	0.0051189	COL1A2/LUM/COL6A1/COL1A1/COL3A1	5
GO:0043209	myelin sheath	5/414	18/10395	0.277778	6.97464	5.16674	0.000544986	0.0063931	0.0051189	MBP/TUBB4A/HSP90AA1/CNTN2/THY1	5
GO:0062023	collagen-containing extracellular matrix	29/414	105/10395	0.27619	6.93478	12.4479	3.88144e-17	7.04843e-15	5.64361e-15	TIMP1/HAPLN4/COL1A2/FBLN5/GPC1/FGL2/F2/FBLN1/LUM/LOXL1/DAG1/FGG/FGB/COCH/COL6A1/COL1A1/NID1/S100A6/SOD3/BCAN/SPARC/FGFR2/FN1/HTRA1/RARRES2/COL3A1/SPARCL1/EMILIN1/ECM1	29
GO:0005604	basement membrane	8/414	33/10395	0.242424	6.08696	5.96071	3.41517e-05	0.000612722	0.000490601	TIMP1/COL1A2/FBLN1/DAG1/COL6A1/NID1/SPARC/FN1	8
GO:0043679	axon terminus	9/414	38/10395	0.236842	5.9468	6.22162	1.34665e-05	0.000293376	0.000234904	PRNP/NTRK2/PNOC/PDYN/SNCG/SNCB/PENK/CALB1/CPLX1	9
GO:0044306	neuron projection terminus	9/414	40/10395	0.225	5.64946	6.00014	2.10453e-05	0.000427921	0.000342632	PRNP/NTRK2/PNOC/PDYN/SNCG/SNCB/PENK/CALB1/CPLX1	9
GO:0030312	external encapsulating structure	37/414	180/10395	0.205556	5.16123	11.4695	6.93289e-17	7.04843e-15	5.64361e-15	TIMP1/HAPLN4/COL1A2/LINGO1/FBLN5/GPC1/FGL2/F2/FBLN1/LUM/LOXL1/DAG1/OGN/FGG/FGB/CCN3/COCH/COL6A1/COL1A1/NID1/S100A6/RTN4RL2/SOD3/BCAN/ADAMTS4/SPARC/FGFR2/FN1/SPON1/CCN2/HTRA1/RARRES2/COL3A1/MMP2/SPARCL1/EMILIN1/ECM1	37
GO:0031012	extracellular matrix	37/414	180/10395	0.205556	5.16123	11.4695	6.93289e-17	7.04843e-15	5.64361e-15	TIMP1/HAPLN4/COL1A2/LINGO1/FBLN5/GPC1/FGL2/F2/FBLN1/LUM/LOXL1/DAG1/OGN/FGG/FGB/CCN3/COCH/COL6A1/COL1A1/NID1/S100A6/RTN4RL2/SOD3/BCAN/ADAMTS4/SPARC/FGFR2/FN1/SPON1/CCN2/HTRA1/RARRES2/COL3A1/MMP2/SPARCL1/EMILIN1/ECM1	37
GO:0150034	distal axon	16/414	81/10395	0.197531	4.95974	7.28619	9.34737e-08	3.56368e-06	2.85341e-06	PRNP/DPYSL3/NTRK2/HSP90AA1/PNOC/PDYN/PCDH9/NEO1/FSCN1/SNCG/SNCB/PENK/CALB1/CPLX1/APP/NDRG2	16
GO:0016529	sarcoplasmic reticulum	5/414	26/10395	0.192308	4.8286	3.98073	0.00321773	0.0233669	0.0187096	CACNA2D1/FKBP1A/COL6A1/S100B/CALR	5
GO:0030141	secretory granule	23/414	125/10395	0.184	4.62	8.29245	6.19436e-10	3.77856e-08	3.02545e-08	NPY/STXBP1/PCSK2/F5/CACNA2D1/PTPRN/SCG5/HEXB/CHGA/PDYN/CLU/PTPRN2/FGG/FGB/SERPINI1/OXT/LAMP2/CFP/PCSK1N/SCG3/PENK/CALR/KLK6	23
GO:0005788	endoplasmic reticulum lumen	9/414	49/10395	0.183673	4.6118	5.16107	0.000115064	0.00167117	0.00133809	DNAJC3/COL1A2/F2/PDIA3/RNASET2/COL1A1/HSPA5/CALR/COL3A1	9
GO:0030424	axon	37/414	215/10395	0.172093	4.32103	10.0213	2.7623e-14	2.10625e-12	1.68646e-12	MAPT/PRNP/STXBP1/TUBB4A/DPYSL3/NTRK2/CHL1/NFASC/L1CAM/HSP90AA1/CNTN2/CCK/PNOC/PDYN/DAG1/NRCAM/PCDH9/NEO1/HSPB1/SPOCK1/ALCAM/FSCN1/BDNF/LRRC4B/SNCG/SNCB/CNTN1/ADGRL3/TNFRSF21/PENK/CALB1/VIM/ADGRL1/SYN1/CPLX1/APP/NDRG2	37
GO:0030427	site of polarized growth	8/414	47/10395	0.170213	4.27382	4.58121	0.000474539	0.0060306	0.00482864	DPYSL3/HSP90AA1/PCDH9/NEO1/FSCN1/COTL1/APP/NDRG2	8
GO:0042734	presynaptic membrane	10/414	60/10395	0.166667	4.18478	5.03854	0.000113854	0.00167117	0.00133809	STXBP1/NRXN1/DNM1/NRXN3/CDH2/CNTN1/EFNB2/NECTIN1/ADGRL1/CADM3	10
GO:0016528	sarcoplasm	6/414	36/10395	0.166667	4.18478	3.89831	0.0027154	0.0212358	0.0170033	CACNA2D1/FKBP1A/COL6A1/S100B/SPOCK1/CALR	6
GO:0030426	growth cone	7/414	43/10395	0.162791	4.08746	4.13169	0.00140547	0.0129899	0.0104009	DPYSL3/HSP90AA1/PCDH9/NEO1/FSCN1/APP/NDRG2	7
GO:0042383	sarcolemma	7/414	43/10395	0.162791	4.08746	4.13169	0.00140547	0.0129899	0.0104009	CACNA2D1/SGCE/DAG1/CDH2/COL6A1/ATP1B1/FXYD1	7
GO:0044297	cell body	23/414	145/10395	0.158621	3.98276	7.36622	1.23359e-08	6.27077e-07	5.02094e-07	SOD1/TUBB4A/DPYSL3/PTPRF/HSP90AA1/PNOC/PDYN/ACTA2/SERPINI1/ENO2/S100B/GLUL/ALCAM/SEZ6/APOD/SNCG/SNCB/PENK/CALB1/SYN1/PARK7/SEZ6L2/APP	23
GO:0043025	neuronal cell body	18/414	120/10395	0.15	3.7663	6.20732	1.13248e-06	3.14006e-05	2.51421e-05	SOD1/TUBB4A/PTPRF/HSP90AA1/PNOC/PDYN/SERPINI1/ENO2/S100B/ALCAM/SEZ6/APOD/SNCG/SNCB/PENK/CALB1/SEZ6L2/APP	18
GO:0043197	dendritic spine	7/414	48/10395	0.145833	3.66168	3.76422	0.00270742	0.0212358	0.0170033	NTRK2/GRIA4/ATP6AP2/SEZ6/CALB1/APP/RAC1	7
GO:0044309	neuron spine	7/414	49/10395	0.142857	3.58696	3.69663	0.00305285	0.0228705	0.0183122	NTRK2/GRIA4/ATP6AP2/SEZ6/CALB1/APP/RAC1	7
GO:0099503	secretory vesicle	28/414	219/10395	0.127854	3.21024	6.73253	4.28089e-08	1.86525e-06	1.49348e-06	ATP6V1G2/NPY/STXBP1/PCSK2/F5/CACNA2D1/PTPRN/SCG5/HEXB/CHGA/PDYN/CLU/PTPRN2/FGG/FGB/SERPINI1/OXT/LAMP2/ATP6AP2/CFP/BDNF/PCSK1N/SCG3/PENK/CALR/SYN1/APP/KLK6	28
GO:0098793	presynapse	28/414	245/10395	0.114286	2.86957	6.03108	4.63381e-07	1.41331e-05	1.13163e-05	PRNP/ATP6V1G2/STXBP1/NRXN1/NTRK2/PNOC/PDYN/HSPA8/DNM1/NRXN3/CALY/CDH2/ATP6AP2/BDNF/SNCG/SNCB/CNTN1/EFNB2/PENK/CALB1/NECTIN1/ADGRL1/SYN1/CPLX1/PARK7/CADM3/APP/ATP6AP1	28
GO:0036477	somatodendritic compartment	31/414	272/10395	0.113971	2.86165	6.33626	1.17717e-07	3.9893e-06	3.19419e-06	LYNX1/MAPT/PRNP/SOD1/EPHA4/TUBB4A/NTRK2/PTPRF/GRIA4/SGCE/HSP90AA1/PNOC/PDYN/SERPINI1/ENO2/S100B/ATP6AP2/ALCAM/SEZ6/BDNF/APOD/HNRNPU/SNCG/SNCB/PENK/CALB1/THY1/SYN1/SEZ6L2/APP/RAC1	31
GO:0030425	dendrite	23/414	207/10395	0.111111	2.78986	5.2974	8.02108e-06	0.000203869	0.000163236	LYNX1/MAPT/PRNP/SOD1/EPHA4/NTRK2/GRIA4/SGCE/HSP90AA1/PNOC/PDYN/ATP6AP2/ALCAM/SEZ6/BDNF/APOD/HNRNPU/PENK/CALB1/THY1/SYN1/APP/RAC1	23
GO:0097447	dendritic tree	23/414	208/10395	0.110577	2.77644	5.27065	8.69232e-06	0.000203935	0.000163289	LYNX1/MAPT/PRNP/SOD1/EPHA4/NTRK2/GRIA4/SGCE/HSP90AA1/PNOC/PDYN/ATP6AP2/ALCAM/SEZ6/BDNF/APOD/HNRNPU/PENK/CALB1/THY1/SYN1/APP/RAC1	23
GO:0097060	synaptic membrane	18/414	168/10395	0.107143	2.69022	4.49808	0.000124106	0.00172056	0.00137764	STXBP1/NRXN1/CLSTN3/GRIA4/CNTN2/HSPA8/DAG1/DNM1/NRXN3/CDH2/CBLN1/ATP6AP2/LRRC4B/CNTN1/EFNB2/NECTIN1/ADGRL1/CADM3	18
GO:0098794	postsynapse	24/414	248/10395	0.0967742	2.42987	4.64151	5.1535e-05	0.000873232	0.000699188	CLSTN3/NTRK2/ARF1/GRIA4/CNTN2/HSPA8/DAG1/CALY/CDH2/FABP5/CBLN1/ATP6AP2/SEZ6/LRRC4B/CNTN1/C1QC/C1QB/CALB1/PCBP1/DYNLL2/SYN1/CPLX1/APP/RAC1	24
GO:0098552	side of membrane	27/414	286/10395	0.0944056	2.3704	4.78609	2.73902e-05	0.000522126	0.000418061	LYNX1/PRNP/GPC1/EFNA1/CD14/CD59/DAG1/FGG/FGB/VCAM1/OPCML/B4GALT1/ATP6AP2/RGMB/CFP/S100A6/CXCL12/ALCAM/LSAMP/RTN4RL2/NEGR1/IL6ST/CALR/THY1/NTM/RGMA/SEMA7A	27
GO:0098978	glutamatergic synapse	14/414	150/10395	0.0933333	2.34348	3.3754	0.00261242	0.0212358	0.0170033	STXBP1/HSPA8/DNM1/CALY/CBLN3/CBLN1/NPTX1/LRRC4B/PFN1/EFNB2/ADGRL3/CALB1/DYNLL2/CPLX1	14
GO:0005764	lysosome	20/414	223/10395	0.0896861	2.2519	3.84879	0.000583794	0.00659471	0.00528032	CTSD/B2M/PPT1/CREG1/HEXB/GPC1/HSPA8/PLD3/COL6A1/RNASET2/LAMP2/ATP6AP2/RNASE6/PSAP/UBA1/CTSS/CPQ/IDS/NPC2/LAMP1	20
GO:0000323	lytic vacuole	20/414	227/10395	0.0881057	2.21222	3.76081	0.000731292	0.00769118	0.00615825	CTSD/B2M/PPT1/CREG1/HEXB/GPC1/HSPA8/PLD3/COL6A1/RNASET2/LAMP2/ATP6AP2/RNASE6/PSAP/UBA1/CTSS/CPQ/IDS/NPC2/LAMP1	20
GO:0043235	receptor complex	16/414	186/10395	0.0860215	2.15989	3.25076	0.0030744	0.0228705	0.0183122	FGFR1/TYRO3/NTRK2/GRIA4/CD14/GPR37L1/PTPRN2/GPR37/ALCAM/FGFR3/PTPRS/IL6ST/FGFR2/CD44/APP/EMILIN1	16
GO:0009986	cell surface	30/414	349/10395	0.0859599	2.15834	4.48288	5.85734e-05	0.000940258	0.000752855	PRNP/CLSTN3/TYRO3/LMAN2/GPC1/CD14/DAG1/FGG/FGB/PDIA3/VCAM1/CDH2/B4GALT1/NEO1/ATP6AP2/HSPA5/CXCL12/ALCAM/C3/RTN4RL2/HNRNPU/IL6ST/FGFR2/SULF2/CALR/THY1/SEMA7A/CD44/CD99L2/APP	30
GO:0005773	vacuole	22/414	288/10395	0.0763889	1.91803	3.21769	0.00260613	0.0212358	0.0170033	CTSD/ATP6V1G2/B2M/PPT1/CREG1/HEXB/GPC1/HSPA8/PLD3/COL6A1/RNASET2/LAMP2/ATP6AP2/PRCP/RNASE6/PSAP/UBA1/CTSS/CPQ/IDS/NPC2/LAMP1	22
GO:0099081	supramolecular polymer	28/414	392/10395	0.0714286	1.79348	3.2615	0.00197714	0.0172294	0.0137954	KRT1/MAPT/TUBB/TUBB4A/DPYSL3/COL1A2/TUBB2B/CSRP1/TPPP3/FBLN1/LUM/TUBA1B/DNM1/ALDOA/ACTB/HSPB1/MAP2/TPPP/COL6A1/TUBA4A/DYNLRB1/COL1A1/HNRNPU/VIM/DYNLL2/COL3A1/MMP2/STMN1	28
GO:0099512	supramolecular fiber	27/414	389/10395	0.0694087	1.74276	3.04088	0.00352214	0.0249826	0.0200033	KRT1/MAPT/TUBB/TUBB4A/DPYSL3/TUBB2B/CSRP1/TPPP3/FBLN1/LUM/TUBA1B/DNM1/ALDOA/ACTB/HSPB1/MAP2/TPPP/COL6A1/TUBA4A/DYNLRB1/COL1A1/HNRNPU/VIM/DYNLL2/COL3A1/MMP2/STMN1	27

### Sheet: GO_CC_CSF_ABO
GO_CC_CSF_ABO
ID	Description	GeneRatio	BgRatio	RichFactor	FoldEnrichment	zScore	pvalue	p.adjust	qvalue	geneID	Count
GO:0032994	protein-lipid complex	5/252	10/10395	0.5	20.625	9.78622	1.83635e-06	5.46313e-05	4.71168e-05	APOA2/SAA4/APOM/PON1/APOC2	5
GO:0072562	blood microparticle	4/252	10/10395	0.4	16.5	7.72924	6.31313e-05	0.00166947	0.00143984	HBB/KNG1/APOA2/GC	4
GO:0062023	collagen-containing extracellular matrix	26/252	105/10395	0.247619	10.2143	14.9574	1.51262e-19	3.60003e-17	3.10485e-17	TIMP1/VWF/COL1A2/FBLN5/FGL2/F2/FBLN1/LUM/DAG1/FGG/FGB/THBS1/COCH/COL6A1/COL1A1/NID1/S100A6/SOD3/BCAN/SPARC/FN1/HTRA1/RARRES2/SPARCL1/EMILIN1/ECM1	26
GO:0005604	basement membrane	8/252	33/10395	0.242424	10	8.1618	8.76938e-07	3.47852e-05	3.00005e-05	TIMP1/COL1A2/FBLN1/DAG1/COL6A1/NID1/SPARC/FN1	8
GO:0005581	collagen trimer	4/252	18/10395	0.222222	9.16667	5.4658	0.000789312	0.0145435	0.012543	COL1A2/LUM/COL6A1/COL1A1	4
GO:0044304	main axon	4/252	23/10395	0.173913	7.17391	4.67199	0.00207667	0.0247124	0.0213132	TUBB4A/CNTN2/DAG1/SPOCK1	4
GO:0030312	external encapsulating structure	31/252	180/10395	0.172222	7.10417	13.0212	3.58621e-18	2.84506e-16	2.45372e-16	TIMP1/VWF/COL1A2/FBLN5/FGL2/F2/FBLN1/LUM/DAG1/OGN/FGG/FGB/CCN3/THBS1/COCH/COL6A1/COL1A1/NID1/S100A6/RTN4RL2/SOD3/BCAN/SPARC/FN1/SPON1/HTRA1/RARRES2/MMP2/SPARCL1/EMILIN1/ECM1	31
GO:0031012	extracellular matrix	31/252	180/10395	0.172222	7.10417	13.0212	3.58621e-18	2.84506e-16	2.45372e-16	TIMP1/VWF/COL1A2/FBLN5/FGL2/F2/FBLN1/LUM/DAG1/OGN/FGG/FGB/CCN3/THBS1/COCH/COL6A1/COL1A1/NID1/S100A6/RTN4RL2/SOD3/BCAN/SPARC/FN1/SPON1/HTRA1/RARRES2/MMP2/SPARCL1/EMILIN1/ECM1	31
GO:0030141	secretory granule	18/252	125/10395	0.144	5.94	8.758	1.08057e-09	6.42941e-08	5.54504e-08	VWF/F5/CACNA2D1/HEXB/CHGA/PDYN/CLU/PTPRN2/FGG/FGB/THBS1/LAMP2/CFP/PCSK1N/SCG3/PENK/SCG5/KLK6	18
GO:0070062	extracellular exosome	6/252	46/10395	0.130435	5.38043	4.69305	0.000794391	0.0145435	0.012543	MB/ALB/HSPA8/TFRC/LAMP2/FN1	6
GO:0005788	endoplasmic reticulum lumen	6/252	49/10395	0.122449	5.05102	4.48007	0.0011163	0.0177119	0.0152756	PROC/COL1A2/F2/RNASET2/COL1A1/F10	6
GO:1903561	extracellular vesicle	6/252	52/10395	0.115385	4.75962	4.28381	0.00152984	0.021179	0.0182658	MB/ALB/HSPA8/TFRC/LAMP2/FN1	6
GO:0043230	extracellular organelle	6/252	53/10395	0.113208	4.66981	4.2217	0.00169076	0.021179	0.0182658	MB/ALB/HSPA8/TFRC/LAMP2/FN1	6
GO:0065010	extracellular membrane-bounded organelle	6/252	53/10395	0.113208	4.66981	4.2217	0.00169076	0.021179	0.0182658	MB/ALB/HSPA8/TFRC/LAMP2/FN1	6
GO:0099503	secretory vesicle	20/252	219/10395	0.0913242	3.76712	6.52335	3.39294e-07	1.61504e-05	1.39289e-05	VWF/F5/CACNA2D1/HEXB/CHGA/PDYN/CLU/PTPRN2/FGG/FGB/THBS1/LAMP2/ATP6AP2/CFP/PCSK1N/SCG3/PENK/APP/SCG5/KLK6	20
GO:0098552	side of membrane	22/252	286/10395	0.0769231	3.17308	5.87371	1.65111e-06	5.46313e-05	4.71168e-05	LYNX1/PRNP/CD14/CD59/DAG1/TFRC/FGG/FGB/VCAM1/THBS1/OPCML/B4GALT1/ATP6AP2/CFP/S100A6/LSAMP/RTN4RL2/NEGR1/IL6ST/THY1/NTM/SEMA7A	22
GO:0009897	external side of plasma membrane	13/252	176/10395	0.0738636	3.04688	4.3167	0.000348275	0.0075354	0.00649891	CD14/DAG1/TFRC/FGG/FGB/VCAM1/THBS1/B4GALT1/ATP6AP2/RTN4RL2/IL6ST/THY1/SEMA7A	13
GO:0005764	lysosome	14/252	223/10395	0.0627803	2.58969	3.78241	0.00106157	0.0177119	0.0152756	CTSD/B2M/CREG1/HEXB/HSPA8/COL6A1/RNASET2/LAMP2/ATP6AP2/RNASE6/PSAP/CPQ/IDS/NPC2	14
GO:0000323	lytic vacuole	14/252	227/10395	0.061674	2.54405	3.70737	0.00125913	0.0187296	0.0161533	CTSD/B2M/CREG1/HEXB/HSPA8/COL6A1/RNASET2/LAMP2/ATP6AP2/RNASE6/PSAP/CPQ/IDS/NPC2	14
GO:0030424	axon	13/252	215/10395	0.0604651	2.49419	3.48946	0.0022206	0.0251668	0.0217051	PRNP/TUBB4A/CHL1/CNTN2/PDYN/DAG1/NRCAM/NEO1/SPOCK1/CNTN1/PENK/VIM/APP	13
GO:0009986	cell surface	21/252	349/10395	0.0601719	2.48209	4.43915	0.000114562	0.00272659	0.00235154	PRNP/CD14/DAG1/TFRC/FGG/FGB/VCAM1/CDH2/THBS1/B4GALT1/NEO1/ATP6AP2/C3/RTN4RL2/ADIPOQ/IL6ST/SULF2/THY1/SEMA7A/CD44/APP	21

### Sheet: GO_CC_Exosome_Control
GO_CC_Exosome_Control
ID	Description	GeneRatio	BgRatio	RichFactor	FoldEnrichment	zScore	pvalue	p.adjust	qvalue	geneID	Count
GO:0062023	collagen-containing extracellular matrix	12/141	105/10395	0.114286	8.42553	8.96745	1.60919e-08	3.65286e-06	2.65939e-06	FBLN5/F2/FBLN1/LUM/DAG1/FGG/FGB/COL6A1/ANXA2/BCAN/FN1/SPARCL1	12
GO:0099503	secretory vesicle	16/141	219/10395	0.0730594	5.38618	7.69263	4.09452e-08	4.64728e-06	3.38337e-06	VAMP2/SYNGR1/F5/CHGA/SYP/CLU/ANXA7/FGG/FGB/SERPINI1/ATP6AP2/ATP6V0A1/PCSK1N/SCG3/APP/KLK6	16
GO:0030312	external encapsulating structure	13/141	180/10395	0.0722222	5.32447	6.86284	9.36331e-07	5.31368e-05	3.86853e-05	FBLN5/F2/FBLN1/LUM/DAG1/OGN/FGG/FGB/COL6A1/ANXA2/BCAN/FN1/SPARCL1	13
GO:0031012	extracellular matrix	13/141	180/10395	0.0722222	5.32447	6.86284	9.36331e-07	5.31368e-05	3.86853e-05	FBLN5/F2/FBLN1/LUM/DAG1/OGN/FGG/FGB/COL6A1/ANXA2/BCAN/FN1/SPARCL1	13
GO:0030141	secretory granule	10/141	125/10395	0.08	5.89787	6.45998	7.20043e-06	0.0003269	0.000237993	F5/CHGA/CLU/ANXA7/FGG/FGB/SERPINI1/PCSK1N/SCG3/KLK6	10
GO:0001533	cornified envelope	4/141	11/10395	0.363636	26.8085	10.0423	9.94278e-06	0.000376168	0.000273862	KRT1/CST6/HSPB1/KLK6	4
GO:0090533	cation-transporting ATPase complex	5/141	26/10395	0.192308	14.1776	7.88875	2.23646e-05	0.000725252	0.000528007	ATP6V0D1/ATP6AP2/ATP6V0A1/ATP1B1/ATP6AP1	5
GO:0098533	ATPase dependent transmembrane transport complex	5/141	27/10395	0.185185	13.6525	7.71906	2.71496e-05	0.00077037	0.000560854	ATP6V0D1/ATP6AP2/ATP6V0A1/ATP1B1/ATP6AP1	5
GO:0030424	axon	12/141	215/10395	0.055814	4.11479	5.41164	3.44749e-05	0.000869533	0.000633047	PRNP/TUBB4A/CHL1/NFASC/DAG1/NRCAM/HSPB1/CNTN1/GPM6A/VIM/APP/NPTN	12
GO:0030133	transport vesicle	11/141	188/10395	0.0585106	4.3136	5.37631	4.81779e-05	0.00109364	0.000796203	VAMP2/SYNGR1/CHGA/SYP/ATP6AP2/CPE/ATP6V0A1/SCG3/RAB11A/APP/PAM	11
GO:0005604	basement membrane	5/141	33/10395	0.151515	11.1702	6.86151	7.47624e-05	0.00154282	0.00112322	FBLN1/DAG1/COL6A1/ANXA2/FN1	5
GO:0043209	myelin sheath	4/141	18/10395	0.222222	16.383	7.65941	8.56248e-05	0.00161974	0.00117922	THY1/MBP/TUBB4A/PLP1	4
GO:0033176	proton-transporting V-type ATPase complex	4/141	19/10395	0.210526	15.5207	7.42855	0.00010732	0.00183911	0.00133893	ATP6V0D1/ATP6AP2/ATP6V0A1/ATP6AP1	4
GO:0030658	transport vesicle membrane	8/141	110/10395	0.0727273	5.3617	5.39268	0.000120136	0.00183911	0.00133893	VAMP2/SYNGR1/SYP/ATP6AP2/CPE/ATP6V0A1/SCG3/PAM	8
GO:0098793	presynapse	12/141	245/10395	0.0489796	3.61094	4.84955	0.000121527	0.00183911	0.00133893	PRNP/VAMP2/SYNGR1/SYP/HSPA8/NRXN3/ATP6AP2/ATP6V0A1/CNTN1/PARK7/APP/ATP6AP1	12
GO:0030659	cytoplasmic vesicle membrane	16/141	414/10395	0.0386473	2.84921	4.50251	0.000149965	0.00212763	0.00154898	B2M/VAMP2/SYNGR1/SYP/ANXA7/ITM2B/ATP6AP2/ANXA1/CPE/ATP6V0A1/SCG3/ANXA6/SLC12A2/RAB11A/PAM/ATP6AP1	16
GO:0012506	vesicle membrane	16/141	420/10395	0.0380952	2.80851	4.43653	0.000176875	0.0023618	0.00171946	B2M/VAMP2/SYNGR1/SYP/ANXA7/ITM2B/ATP6AP2/ANXA1/CPE/ATP6V0A1/SCG3/ANXA6/SLC12A2/RAB11A/PAM/ATP6AP1	16
GO:0016469	proton-transporting two-sector ATPase complex	4/141	22/10395	0.181818	13.4043	6.82942	0.000196236	0.00247476	0.0018017	ATP6V0D1/ATP6AP2/ATP6V0A1/ATP6AP1	4
GO:0042383	sarcolemma	5/141	43/10395	0.116279	8.57249	5.83465	0.000271966	0.00310325	0.00225926	DAG1/COL6A1/ATP1B1/ATP1A1/ANXA6	5
GO:0032994	protein-lipid complex	3/141	10/10395	0.3	22.117	7.834	xx	0.00310325	0.00225926	APOA2/SAA4/APOC2	3
GO:0070062	extracellular exosome	5/141	46/10395	0.108696	8.01341	5.59002	0.000374868	0.00405215	0.00295009	ALB/HSPA8/MB/FN1/RAB11A	5
GO:1903561	extracellular vesicle	5/141	52/10395	0.0961538	7.08879	5.16135	0.000665967	0.00676166	0.0049227	ALB/HSPA8/MB/FN1/RAB11A	5
GO:0043230	extracellular organelle	5/141	53/10395	0.0943396	6.95504	5.09653	0.000727412	0.00676166	0.0049227	ALB/HSPA8/MB/FN1/RAB11A	5
GO:0065010	extracellular membrane-bounded organelle	5/141	53/10395	0.0943396	6.95504	5.09653	0.000727412	0.00676166	0.0049227	ALB/HSPA8/MB/FN1/RAB11A	5
GO:0016471	vacuolar proton-transporting V-type ATPase complex	3/141	14/10395	0.214286	15.7979	6.49678	0.000796969	0.00676166	0.0049227	ATP6V0D1/ATP6AP2/ATP6V0A1	3
GO:0099512	supramolecular fiber	14/141	389/10395	0.0359897	2.65328	3.89714	0.000801661	0.00676166	0.0049227	KRT1/KRT2/TUBB/TUBB4A/TUBB2B/FBLN1/LUM/ACTB/HSPB1/COL6A1/TUBA4A/CRYAB/VIM/RAB11A	14
GO:0030672	synaptic vesicle membrane	5/141	55/10395	0.0909091	6.70213	4.97178	0.000862903	0.00676166	0.0049227	VAMP2/SYNGR1/SYP/ATP6AP2/ATP6V0A1	5
GO:0099501	exocytic vesicle membrane	5/141	55/10395	0.0909091	6.70213	4.97178	0.000862903	0.00676166	0.0049227	VAMP2/SYNGR1/SYP/ATP6AP2/ATP6V0A1	5
GO:0099081	supramolecular polymer	14/141	392/10395	0.0357143	2.63298	3.86467	0.000863824	0.00676166	0.0049227	KRT1/KRT2/TUBB/TUBB4A/TUBB2B/FBLN1/LUM/ACTB/HSPB1/COL6A1/TUBA4A/CRYAB/VIM/RAB11A	14
GO:0005764	lysosome	10/141	223/10395	0.044843	3.30598	4.08187	0.000899739	0.00680803	0.00495646	CTSD/B2M/ATP6V0D1/PPT1/HSPA8/COL6A1/ATP6AP2/PSAP/ANXA6/NPC2	10
GO:0045171	intercellular bridge	4/141	33/10395	0.121212	8.93617	5.35427	0.000977882	0.00716062	0.00521316	TUBB/TUBB4A/TUBB2B/KLK6	4
GO:0000323	lytic vacuole	10/141	227/10395	0.0440529	3.24773	4.01507	0.00103043	0.00730963	0.00532164	CTSD/B2M/ATP6V0D1/PPT1/HSPA8/COL6A1/ATP6AP2/PSAP/ANXA6/NPC2	10
GO:0042470	melanosome	4/141	37/10395	0.108108	7.9701	4.98031	0.00151351	0.0101049	0.0073567	HSPA5/ATP6V0A1/ATP1A1/ANXA6	4
GO:0048770	pigment granule	4/141	37/10395	0.108108	7.9701	4.98031	0.00151351	0.0101049	0.0073567	HSPA5/ATP6V0A1/ATP1A1/ANXA6	4
GO:1904949	ATPase complex	5/141	64/10395	0.078125	5.75964	4.47865	0.00171583	0.0111284	0.00810181	ATP6V0D1/ACTB/ATP6AP2/ATP6V0A1/ATP6AP1	5
GO:0005773	vacuole	11/141	288/10395	0.0381944	2.81582	3.66449	0.00184561	0.0116376	0.00847252	CTSD/B2M/ATP6V0D1/PPT1/HSPA8/COL6A1/ATP6AP2/ATP6V0A1/PSAP/ANXA6/NPC2	11
GO:0008021	synaptic vesicle	6/141	99/10395	0.0606061	4.46809	4.06563	0.00223232	0.0136956	0.00997081	VAMP2/SYNGR1/SYP/ATP6AP2/ATP6V0A1/APP	6
GO:0048471	perinuclear region of cytoplasm	9/141	220/10395	0.0409091	3.01596	3.54389	0.00302771	0.0180866	0.0131676	HSPA8/CLU/PTGDS/PRDX6/ATP6V0A1/APOD/ANXA6/PARK7/APP	9
GO:0045121	membrane raft	6/141	107/10395	0.0560748	4.13402	3.82105	0.00329698	0.0187104	0.0136217	THY1/PRNP/CD14/DAG1/PARK7/APP	6
GO:0098857	membrane microdomain	6/141	107/10395	0.0560748	4.13402	3.82105	0.00329698	0.0187104	0.0136217	THY1/PRNP/CD14/DAG1/PARK7/APP	6
GO:0044297	cell body	7/141	145/10395	0.0482759	3.55906	3.63879	0.00355127	0.0195325	0.0142203	TUBB4A/SERPINI1/APOD/GPM6A/PARK7/SLC12A2/APP	7
GO:0070382	exocytic vesicle	6/141	109/10395	0.0550459	4.05817	3.76362	0.00361395	0.0195325	0.0142203	VAMP2/SYNGR1/SYP/ATP6AP2/ATP6V0A1/APP	6
GO:0036477	somatodendritic compartment	10/141	272/10395	0.0367647	2.71042	3.35187	0.00388688	0.0205191	0.0149385	THY1/PRNP/EPHA4/TUBB4A/SERPINI1/ATP6AP2/APOD/GPM6A/SLC12A2/APP	10
GO:0016328	lateral plasma membrane	4/141	53/10395	0.0754717	5.56403	3.90606	0.00567856	0.0291439	0.0212177	ANXA1/ATP1B1/ATP1A1/SLC12A2	4
GO:0043025	neuronal cell body	6/141	120/10395	0.05	3.68617	3.47046	0.00577743	0.0291439	0.0212177	TUBB4A/SERPINI1/APOD/GPM6A/SLC12A2/APP	6
GO:0072562	blood microparticle	2/141	10/10395	0.2	14.7447	5.09901	0.0076551	0.0377763	0.0275023	HBB/APOA2	2
GO:0005768	endosome	13/141	449/10395	0.0289532	2.13453	2.88184	0.00792788	0.03829	0.0278763	B2M/ATP6V0D1/EPHA4/TF/HSPA8/ITM2B/ATP6AP2/ANXA1/PSAP/ANXA6/RAB11A/APP/ATP6AP1	13

### Sheet: GO_CC_Exosome_ABO
GO_CC_Exosome_ABO
ID	Description	GeneRatio	BgRatio	RichFactor	FoldEnrichment	zScore	pvalue	p.adjust	qvalue	geneID	Count
GO:0062023	collagen-containing extracellular matrix	14/143	105/10395	0.133333	9.69231	10.5725	1.43972e-10	3.39775e-08	2.40964e-08	S100A10/FBLN5/F2/FBLN1/LUM/DAG1/FGG/COL6A1/S100A6/ANXA2/BCAN/FN1/HTRA1/SPARCL1	14
GO:0030141	secretory granule	14/143	125/10395	0.112	8.14154	9.48673	1.52101e-09	1.7948e-07	1.27285e-07	F5/ANXA4/SCG5/CHGA/PDYN/CLU/ANXA7/FGG/SERPINI1/CFP/PCSK1N/SRI/SCG3/KLK6	14
GO:0030312	external encapsulating structure	15/143	180/10395	0.0833333	6.05769	8.08397	2.33297e-08	1.37645e-06	9.76164e-07	S100A10/FBLN5/F2/FBLN1/LUM/DAG1/OGN/FGG/COL6A1/S100A6/ANXA2/BCAN/FN1/HTRA1/SPARCL1	15
GO:0031012	extracellular matrix	15/143	180/10395	0.0833333	6.05769	8.08397	2.33297e-08	1.37645e-06	9.76164e-07	S100A10/FBLN5/F2/FBLN1/LUM/DAG1/OGN/FGG/COL6A1/S100A6/ANXA2/BCAN/FN1/HTRA1/SPARCL1	15
GO:0099503	secretory vesicle	16/143	219/10395	0.0730594	5.31085	7.61468	5.0059e-08	2.36278e-06	1.67566e-06	F5/ANXA4/SCG5/CHGA/PDYN/CLU/ANXA7/FGG/SERPINI1/ATP6AP2/CFP/PCSK1N/SRI/SCG3/APP/KLK6	16
GO:0042383	sarcolemma	7/143	43/10395	0.162791	11.8336	8.4072	1.71421e-06	6.74257e-05	4.78175e-05	DAG1/CDH2/COL6A1/DMD/ATP1B1/ATP1A1/ANXA6	7
GO:0070062	extracellular exosome	7/143	46/10395	0.152174	11.0619	8.07725	2.75097e-06	9.27471e-05	6.57751e-05	ALB/MB/PRELP/CD9/SRI/FN1/RAB11A	7
GO:1903561	extracellular vesicle	7/143	52/10395	0.134615	9.7855	7.50067	6.41875e-06	0.000143787	0.000101972	ALB/MB/PRELP/CD9/SRI/FN1/RAB11A	7
GO:0032994	protein-lipid complex	4/143	10/10395	0.4	29.0769	10.4906	6.76291e-06	0.000143787	0.000101972	APOA2/SAA4/APOM/APOC2	4
GO:0072562	blood microparticle	4/143	10/10395	0.4	29.0769	10.4906	6.76291e-06	0.000143787	0.000101972	HBB/APOA2/KNG1/GC	4
GO:0043230	extracellular organelle	7/143	53/10395	0.132075	9.60087	7.41367	7.31121e-06	0.000143787	0.000101972	ALB/MB/PRELP/CD9/SRI/FN1/RAB11A	7
GO:0065010	extracellular membrane-bounded organelle	7/143	53/10395	0.132075	9.60087	7.41367	7.31121e-06	0.000143787	0.000101972	ALB/MB/PRELP/CD9/SRI/FN1/RAB11A	7
GO:0005604	basement membrane	5/143	33/10395	0.151515	11.014	6.80452	7.99376e-05	0.00145117	0.00102916	FBLN1/DAG1/COL6A1/ANXA2/FN1	5
GO:0098552	side of membrane	13/143	286/10395	0.0454545	3.3042	4.66663	0.000154098	0.00259766	0.00184223	THY1/PRNP/LOC719702/CD14/CD59/DAG1/FGG/GNG5/ATP6AP2/FOLR1/CFP/S100A6/CD9	13
GO:0044297	cell body	9/143	145/10395	0.062069	4.51194	5.02949	0.000170323	0.00267975	0.00190045	TUBB4A/PDYN/ACTA2/SERPINI1/APOD/GPM6A/PARK7/SLC12A2/APP	9
GO:0030424	axon	11/143	215/10395	0.0511628	3.71914	4.75809	0.000181752	0.00268085	0.00190123	PRNP/TUBB4A/CHL1/PDYN/DAG1/NRCAM/HSPB1/GPM6A/VIM/APP/NPTN	11
GO:0045177	apical part of cell	9/143	148/10395	0.0608108	4.42048	4.94965	0.000198829	0.00276021	0.00195751	CA2/CDH2/ATP1B3/FOLR1/ANXA1/ATP1B1/FN1/SLC12A2/APP	9
GO:0009986	cell surface	14/143	349/10395	0.0401146	2.91602	4.30004	0.000313951	0.00411625	0.0029192	THY1/PRNP/LOC719702/ANXA4/CD14/DAG1/FGG/CDH2/ATP6AP2/FOLR1/C3/ITGB3/CD9/APP	14
GO:0001533	cornified envelope	3/143	11/10395	0.272727	19.8252	7.37748	0.000387946	0.00478696	0.00339485	KRT1/HSPB1/KLK6	3
GO:0090533	cation-transporting ATPase complex	4/143	26/10395	0.153846	11.1834	6.13999	0.000405674	0.00478696	0.00339485	ATP1B3/ATP6AP2/ATP1B1/ATP6AP1	4
GO:0098533	ATPase dependent transmembrane transport complex	4/143	27/10395	0.148148	10.7692	6.00274	0.000471173	0.00529509	0.00375521	ATP1B3/ATP6AP2/ATP1B1/ATP6AP1	4
GO:0030659	cytoplasmic vesicle membrane	15/143	414/10395	0.0362319	2.63378	4.00647	0.000562579	0.00603494	0.00427991	B2M/LOC719702/ANXA4/ANXA7/ITM2B/ATP6AP2/ANXA1/CPE/SRI/SCG3/ANXA6/SLC12A2/RAB11A/PAM/ATP6AP1	15
GO:0012506	vesicle membrane	15/143	420/10395	0.0357143	2.59615	3.94365	0.000652977	0.00630023	0.00446805	B2M/LOC719702/ANXA4/ANXA7/ITM2B/ATP6AP2/ANXA1/CPE/SRI/SCG3/ANXA6/SLC12A2/RAB11A/PAM/ATP6AP1	15
GO:0045121	membrane raft	7/143	107/10395	0.0654206	4.75557	4.61166	0.000667398	0.00630023	0.00446805	THY1/PRNP/CD14/DAG1/CDH2/PARK7/APP	7
GO:0098857	membrane microdomain	7/143	107/10395	0.0654206	4.75557	4.61166	0.000667398	0.00630023	0.00446805	THY1/PRNP/CD14/DAG1/CDH2/PARK7/APP	7
GO:0030667	secretory granule membrane	4/143	30/10395	0.133333	9.69231	5.63075	0.000712599	0.00646821	0.00458718	ANXA4/ANXA7/SRI/SCG3	4
GO:0031252	cell leading edge	8/143	146/10395	0.0547945	3.98314	4.28711	0.000900435	0.00787047	0.00558165	CFL1/DAG1/ACTA2/CDH2/ATP6AP2/S100A6/ITGB1/VIM	8
GO:0009925	basal plasma membrane	7/143	114/10395	0.0614035	4.46356	4.3915	0.000972522	0.00819697	0.0058132	CDH2/ATP1B3/FOLR1/ANXA1/ATP1B1/ATP1A1/SLC12A2	7
GO:0043025	neuronal cell body	7/143	120/10395	0.0583333	4.24038	4.21649	0.00131334	0.0106879	0.00757972	TUBB4A/PDYN/SERPINI1/APOD/GPM6A/SLC12A2/APP	7
GO:0045178	basal part of cell	7/143	121/10395	0.0578512	4.20534	4.18844	0.00137824	0.0108422	0.00768914	CDH2/ATP1B3/FOLR1/ANXA1/ATP1B1/ATP1A1/SLC12A2	7
GO:0016324	apical plasma membrane	7/143	124/10395	0.0564516	4.1036	4.10606	0.0015881	0.01209	0.00857412	CDH2/ATP1B3/FOLR1/ANXA1/ATP1B1/FN1/SLC12A2	7
GO:0016323	basolateral plasma membrane	6/143	102/10395	0.0588235	4.27602	3.92672	0.00278462	0.0205366	0.0145643	CDH2/ATP1B3/FOLR1/ANXA1/ATP1B1/ATP1A1	6
GO:0009897	external side of plasma membrane	8/143	176/10395	0.0454545	3.3042	3.64105	0.00294462	0.0207059	0.0146844	THY1/LOC719702/CD14/DAG1/FGG/ATP6AP2/FOLR1/CD9	8
GO:0098797	plasma membrane protein complex	11/143	302/10395	0.0364238	2.64773	3.43191	0.00298305	0.0207059	0.0146844	B2M/LOC719702/CDH13/DAG1/MAMU-DRB1/CDH2/ATP1B3/GNG5/ITGB1/ITGB3/ATP1B1	11
GO:0048471	perinuclear region of cytoplasm	9/143	220/10395	0.0409091	2.97378	3.4946	0.00332711	0.0224343	0.0159101	ANXA4/CLU/S100A6/PTGDS/PRDX6/APOD/ANXA6/PARK7/APP	9
GO:0030027	lamellipodium	5/143	76/10395	0.0657895	4.78239	3.90849	0.00387953	0.0254325	0.0180364	CFL1/DAG1/ACTA2/CDH2/ITGB1	5
GO:0036477	somatodendritic compartment	10/143	272/10395	0.0367647	2.67251	3.30106	0.00429622	0.0273067	0.0193656	THY1/PRNP/TUBB4A/PDYN/SERPINI1/ATP6AP2/APOD/GPM6A/SLC12A2/APP	10
GO:0030133	transport vesicle	8/143	188/10395	0.0425532	3.09329	3.42069	0.00439684	0.0273067	0.0193656	LOC719702/CHGA/ATP6AP2/CPE/SCG3/RAB11A/APP/PAM	8
GO:0098590	plasma membrane region	14/143	476/10395	0.0294118	2.13801	3.00172	0.00585015	0.0352029	0.0249655	CFL1/DAG1/NRXN3/CDH2/ATP1B3/ATP6AP2/FOLR1/ANXA1/ITGB1/ATP1B1/ATP1A1/FN1/SLC12A2/RAB11A	14
GO:0016328	lateral plasma membrane	4/143	53/10395	0.0754717	5.48621	3.86697	0.00596659	0.0352029	0.0249655	ANXA1/ATP1B1/ATP1A1/SLC12A2	4
GO:0042611	MHC protein complex	3/143	29/10395	0.103448	7.51989	4.1523	0.00716942	0.0412187	0.0292318	B2M/LOC719702/MAMU-DRB1	3
GO:0099512	supramolecular fiber	12/143	389/10395	0.0308483	2.24244	2.94967	0.00733553	0.0412187	0.0292318	KRT1/KRT2/TUBB4A/TUBB2B/FBLN1/LUM/ACTB/HSPB1/COL6A1/SRI/VIM/RAB11A	12
GO:0099081	supramolecular polymer	12/143	392/10395	0.0306122	2.22527	2.92056	0.00777771	0.042687	0.0302731	KRT1/KRT2/TUBB4A/TUBB2B/FBLN1/LUM/ACTB/HSPB1/COL6A1/SRI/VIM/RAB11A	12
GO:0005635	nuclear envelope	8/143	211/10395	0.0379147	2.75611	3.0436	0.00865846	0.0464408	0.0329353	PRNP/ANXA4/AMBP/S100A6/PTGDS/APP/GAPDH/KLK6	8

### Sheet: Sheet1
Shared
collagen-containing extracellular matrix
external encapsulating structure
extracellular matrix
secretory granule
secretory vesicle
basement membrane
protein-lipid complex
blood microparticle
extracellular exosome
extracellular vesicle
extracellular organelle
extracellular membrane-bounded organelle
