## Supplementary Table for "African Green Monkeys Respond to Synthetic Aβ Oligomers with Persistent Alzheimer’s-like Activation": TableS4_Differential_GeneOntology_Fig4.xlsx

### Sheet: CSF_down_GO_BP
GO:BP CSF_downregulated_top50%
ID	Description	GeneRatio	BgRatio	RichFactor	FoldEnrichment	zScore	pvalue	p.adjust	qvalue	geneID	Count
GO:0007411	axon guidance	8/63	116/9327	0.0689655	10.2102	8.23119	9.83606e-07	0.000599016	0.000531147	EPHA4/APP/CNTN2/NELL2/NRCAM/SLIT1/B4GAT1/MEGF8	8
GO:0097485	neuron projection guidance	8/63	116/9327	0.0689655	10.2102	8.23119	9.83606e-07	0.000599016	0.000531147	EPHA4/APP/CNTN2/NELL2/NRCAM/SLIT1/B4GAT1/MEGF8	8
GO:0048667	cell morphogenesis involved in neuron differentiation	10/63	234/9327	0.042735	6.32682	6.8052	3.24628e-06	0.00131799	0.00116866	EPHA4/APP/APLP2/CNTN2/NELL2/NRCAM/SLIT1/B4GAT1/MEGF8/SOD1	10
GO:0007409	axonogenesis	9/63	193/9327	0.0466321	6.90377	6.83434	5.20578e-06	0.00158516	0.00140556	EPHA4/APP/APLP2/CNTN2/NELL2/NRCAM/SLIT1/B4GAT1/MEGF8	9
GO:0000902	cell morphogenesis	12/63	392/9327	0.0306122	4.53207	5.89174	9.79968e-06	0.0023872	0.00211673	EPHA4/CDH13/APP/APLP2/CDH2/CNTN2/NELL2/NRCAM/SLIT1/B4GAT1/MEGF8/SOD1	12
GO:0061564	axon development	9/63	217/9327	0.0414747	6.14022	6.31788	1.34555e-05	0.00273147	0.00242199	EPHA4/APP/APLP2/CNTN2/NELL2/NRCAM/SLIT1/B4GAT1/MEGF8	9
GO:0010817	regulation of hormone levels	8/63	192/9327	0.0416667	6.16865	5.9675	4.09556e-05	0.00712628	0.00631887	CCN3/PTPRN2/CHGA/SPP1/VGF/PCSK1N/DKK3/SCG5	8
GO:0048812	neuron projection morphogenesis	9/63	261/9327	0.0344828	5.10509	5.54694	5.78325e-05	0.00792541	0.00702746	EPHA4/APP/APLP2/CNTN2/NELL2/NRCAM/SLIT1/B4GAT1/MEGF8	9
GO:0120039	plasma membrane bounded cell projection morphogenesis	9/63	264/9327	0.0340909	5.04708	5.5008	6.31919e-05	0.00792541	0.00702746	EPHA4/APP/APLP2/CNTN2/NELL2/NRCAM/SLIT1/B4GAT1/MEGF8	9
GO:0048858	cell projection morphogenesis	9/63	265/9327	0.0339623	5.02803	5.48558	6.5069e-05	0.00792541	0.00702746	EPHA4/APP/APLP2/CNTN2/NELL2/NRCAM/SLIT1/B4GAT1/MEGF8	9
GO:0046879	hormone secretion	6/63	111/9327	0.0540541	8.00257	6.12021	9.71126e-05	0.010291	0.00912505	CCN3/PTPRN2/CHGA/SPP1/VGF/SCG5	6
GO:0002021	response to dietary excess	3/63	14/9327	0.214286	31.7245	9.48686	0.000101389	0.010291	0.00912505	VGF/PCSK1N/CNTN2	3
GO:0009914	hormone transport	6/63	115/9327	0.0521739	7.72422	5.98319	0.000118176	0.010973	0.00972978	CCN3/PTPRN2/CHGA/SPP1/VGF/SCG5	6
GO:0008038	neuron recognition	3/63	15/9327	0.2	29.6095	9.14436	0.000126127	0.010973	0.00972978	APP/CNTN2/MEGF8	3
GO:1904646	cellular response to amyloid-beta	3/63	16/9327	0.1875	27.7589	8.83383	0.000154486	0.0125443	0.011123	APP/PRNP/CACNA2D1	3
GO:0031175	neuron projection development	10/63	375/9327	0.0266667	3.94794	4.80499	0.000186039	0.0141622	0.0125576	EPHA4/APP/APLP2/CNTN2/NELL2/NRCAM/SLIT1/B4GAT1/MEGF8/SOD1	10
GO:0007156	homophilic cell adhesion via plasma membrane adhesion molecules	4/63	44/9327	0.0909091	13.4589	6.83093	0.000209563	0.0150146	0.0133134	CDH13/CADM3/CDH2/CNTN2	4
GO:1904645	response to amyloid-beta	3/63	19/9327	0.157895	23.3759	8.05098	0.000263477	0.0178286	0.0158086	APP/PRNP/CACNA2D1	3
GO:0048666	neuron development	10/63	437/9327	0.0228833	3.38782	4.21609	0.000630175	0.0403975	0.0358205	EPHA4/APP/APLP2/CNTN2/NELL2/NRCAM/SLIT1/B4GAT1/MEGF8/SOD1	10
GO:0006090	pyruvate metabolic process	4/63	62/9327	0.0645161	9.55146	5.57099	0.000786427	0.0478934	0.0424671	ALDOC/ENO2/LDHA/APP	4
GO:0042982	amyloid precursor protein metabolic process	3/63	28/9327	0.107143	15.8622	6.49477	0.000852992	0.049014	0.0434607	PRNP/SPON1/ITM2B	3
GO:0042886	amide transport	5/63	111/9327	0.045045	6.66881	4.95451	0.000885311	0.049014	0.0434607	CCN3/PTPRN2/CHGA/VGF/PSAP	5

### Sheet: CSF_up_GO_BP
GO:BP CSF_upregulated_top50%
ID	Description	GeneRatio	BgRatio	RichFactor	FoldEnrichment	zScore	pvalue	p.adjust	qvalue	geneID	Count
GO:0030193	regulation of blood coagulation	6/16	23/9327	0.26087	152.071	30.069	8.71767e-13	1.31806e-10	9.90148e-11	F2/KNG1/KLKB1/SERPINF2/PLG/PROS1	6
GO:1900046	regulation of hemostasis	6/16	24/9327	0.25	145.734	29.429	1.16129e-12	1.31806e-10	9.90148e-11	F2/KNG1/KLKB1/SERPINF2/PLG/PROS1	6
GO:0050818	regulation of coagulation	6/16	26/9327	0.230769	134.524	28.2612	1.98275e-12	1.50028e-10	1.12704e-10	F2/KNG1/KLKB1/SERPINF2/PLG/PROS1	6
GO:0030195	negative regulation of blood coagulation	5/16	17/9327	0.294118	171.452	29.1583	4.54612e-11	2.06394e-09	1.55047e-09	KNG1/KLKB1/SERPINF2/PLG/PROS1	5
GO:1900047	negative regulation of hemostasis	5/16	17/9327	0.294118	171.452	29.1583	4.54612e-11	2.06394e-09	1.55047e-09	KNG1/KLKB1/SERPINF2/PLG/PROS1	5
GO:0061041	regulation of wound healing	6/16	46/9327	0.130435	76.0353	21.1474	7.91936e-11	2.76483e-09	2.07699e-09	F2/KNG1/KLKB1/SERPINF2/PLG/PROS1	6
GO:0050819	negative regulation of coagulation	5/16	19/9327	0.263158	153.405	27.5649	8.5259e-11	2.76483e-09	2.07699e-09	KNG1/KLKB1/SERPINF2/PLG/PROS1	5
GO:1903034	regulation of response to wounding	6/16	59/9327	0.101695	59.2818	18.6155	3.76403e-10	1.06804e-08	8.02332e-09	F2/KNG1/KLKB1/SERPINF2/PLG/PROS1	6
GO:0061045	negative regulation of wound healing	5/16	28/9327	0.178571	104.096	22.6471	7.14251e-10	1.8015e-08	1.35332e-08	KNG1/KLKB1/SERPINF2/PLG/PROS1	5
GO:0042730	fibrinolysis	4/16	10/9327	0.4	233.175	30.45	1.20539e-09	2.73624e-08	2.05551e-08	KLKB1/SERPINF2/PLG/PROS1	4
GO:0007596	blood coagulation	6/16	79/9327	0.0759494	44.2737	16.0112	2.27952e-09	4.64321e-08	3.48806e-08	F2/KNG1/KLKB1/SERPINF2/PLG/PROS1	6
GO:0007599	hemostasis	6/16	81/9327	0.0740741	43.1806	15.8047	2.65658e-09	4.64321e-08	3.48806e-08	F2/KNG1/KLKB1/SERPINF2/PLG/PROS1	6
GO:1903035	negative regulation of response to wounding	5/16	36/9327	0.138889	80.9635	19.9261	2.71828e-09	4.64321e-08	3.48806e-08	KNG1/KLKB1/SERPINF2/PLG/PROS1	5
GO:0050817	coagulation	6/16	82/9327	0.0731707	42.654	15.7043	2.86366e-09	4.64321e-08	3.48806e-08	F2/KNG1/KLKB1/SERPINF2/PLG/PROS1	6
GO:0050878	regulation of body fluid levels	6/16	122/9327	0.0491803	28.6691	12.7518	3.1854e-08	4.82057e-07	3.6213e-07	F2/KNG1/KLKB1/SERPINF2/PLG/PROS1	6
GO:0042060	wound healing	6/16	153/9327	0.0392157	22.8603	11.3014	1.23528e-07	1.75256e-06	1.31655e-06	F2/KNG1/KLKB1/SERPINF2/PLG/PROS1	6
GO:0009611	response to wounding	6/16	198/9327	0.030303	17.6648	9.82494	5.6923e-07	7.6009e-06	5.70993e-06	F2/KNG1/KLKB1/SERPINF2/PLG/PROS1	6
GO:0032102	negative regulation of response to external stimulus	5/16	151/9327	0.0331126	19.3026	9.39904	3.93734e-06	4.96542e-05	3.73011e-05	KNG1/KLKB1/SERPINF2/PLG/PROS1	5
GO:0051241	negative regulation of multicellular organismal process	6/16	392/9327	0.0153061	8.92251	6.64306	2.96706e-05	0.000354486	0.000266296	KNG1/KLKB1/APOA2/SERPINF2/PLG/PROS1	6
GO:0032101	regulation of response to external stimulus	6/16	425/9327	0.0141176	8.22971	6.32384	4.68446e-05	0.000531686	0.000399412	F2/KNG1/KLKB1/SERPINF2/PLG/PROS1	6
GO:0006953	acute-phase response	2/16	10/9327	0.2	116.588	15.1594	0.000123171	0.00133142	0.00100018	F2/SAA4	2
GO:0090303	positive regulation of wound healing	2/16	16/9327	0.125	72.8672	11.9262	0.000326489	0.00336877	0.00253068	F2/SERPINF2	2
GO:0030212	hyaluronan metabolic process	2/16	18/9327	0.111111	64.7708	11.2258	0.000415441	0.00392938	0.00295182	ITIH3/ITIH1	2
GO:1903036	positive regulation of response to wounding	2/16	18/9327	0.111111	64.7708	11.2258	0.000415441	0.00392938	0.00295182	F2/SERPINF2	2
GO:0006956	complement activation	2/16	19/9327	0.105263	61.3618	10.9174	0.000463852	0.00421178	0.00316396	C8B/C8G	2
GO:0002526	acute inflammatory response	2/16	28/9327	0.0714286	41.6384	8.92703	0.00101617	0.00887191	0.00666473	F2/SAA4	2
GO:1903510	mucopolysaccharide metabolic process	2/16	41/9327	0.0487805	28.436	7.29806	0.00217591	0.0182938	0.0137426	ITIH3/ITIH1	2
GO:0030203	glycosaminoglycan metabolic process	2/16	50/9327	0.04	23.3175	6.55898	0.00322149	0.0261171	0.0196196	ITIH3/ITIH1	2
GO:0006022	aminoglycan metabolic process	2/16	58/9327	0.0344828	20.1013	6.04881	0.00431244	0.033756	0.0253581	ITIH3/ITIH1	2

### Sheet: EV_down_GO_BP
GO:BP Exosome_downregulated_top70%
ID	Description	GeneRatio	BgRatio	RichFactor	FoldEnrichment	zScore	pvalue	p.adjust	qvalue	geneID	Count
GO:0007409	axonogenesis	4/15	193/9327	0.0207254	12.887	6.69721	0.000202869	0.0235384	0.0204837	FN1/CHL1/NRCAM/NELL2	4
GO:0000902	cell morphogenesis	5/15	392/9327	0.0127551	7.93112	5.62693	0.000270633	0.0235384	0.0204837	FN1/CHL1/NRCAM/CDH13/NELL2	5
GO:0061564	axon development	4/15	217/9327	0.0184332	11.4618	6.25816	0.000317978	0.0235384	0.0204837	FN1/CHL1/NRCAM/NELL2	4
GO:0048667	cell morphogenesis involved in neuron differentiation	4/15	234/9327	0.017094	10.6291	5.98701	0.000423892	0.0235384	0.0204837	FN1/CHL1/NRCAM/NELL2	4
GO:0048812	neuron projection morphogenesis	4/15	261/9327	0.0153257	9.5295	5.60929	0.00064108	0.0235384	0.0204837	FN1/CHL1/NRCAM/NELL2	4
GO:0120039	plasma membrane bounded cell projection morphogenesis	4/15	264/9327	0.0151515	9.42121	5.57073	0.000669321	0.0235384	0.0204837	FN1/CHL1/NRCAM/NELL2	4
GO:0048858	cell projection morphogenesis	4/15	265/9327	0.0150943	9.38566	5.55802	0.000678929	0.0235384	0.0204837	FN1/CHL1/NRCAM/NELL2	4
GO:0007411	axon guidance	3/15	116/9327	0.0258621	16.081	6.55962	0.000764784	0.0235384	0.0204837	CHL1/NRCAM/NELL2	3
GO:0097485	neuron projection guidance	3/15	116/9327	0.0258621	16.081	6.55962	0.000764784	0.0235384	0.0204837	CHL1/NRCAM/NELL2	3

### Sheet: EV_up_GO_BP
GO:BP Exosome_upregulated_top70%
ID	Description	GeneRatio	BgRatio	RichFactor	FoldEnrichment	zScore	pvalue	p.adjust	qvalue	geneID	Count
GO:0050817	coagulation	4/10	82/9327	0.0487805	45.4976	13.2587	1.11958e-06	0.000233993	0.000139064	SERPINC1/F2/ANXA5/SERPIND1	4
GO:0050818	regulation of coagulation	3/10	26/9327	0.115385	107.619	17.8348	2.27819e-06	0.000238071	0.000141488	SERPINC1/F2/ANXA5	3
GO:0006953	acute-phase response	2/10	10/9327	0.2	186.54	19.2313	4.63479e-05	0.00242168	0.00143922	SAA4/F2	2
GO:0034381	plasma lipoprotein particle clearance	2/10	10/9327	0.2	186.54	19.2313	4.63479e-05	0.00242168	0.00143922	APOA2/APOC2	2
GO:0007596	blood coagulation	3/10	79/9327	0.0379747	35.419	10.0646	6.72487e-05	0.00252451	0.00150034	SERPINC1/F2/SERPIND1	3
GO:0007599	hemostasis	3/10	81/9327	0.037037	34.5444	9.93335	7.24741e-05	0.00252451	0.00150034	SERPINC1/F2/SERPIND1	3
GO:0050994	regulation of lipid catabolic process	2/10	19/9327	0.105263	98.1789	13.8909	0.000175217	0.00508326	0.00302103	APOA2/APOC2	2
GO:0097006	regulation of plasma lipoprotein particle levels	2/10	20/9327	0.1	93.27	13.5326	0.000194575	0.00508326	0.00302103	APOA2/APOC2	2
GO:0050878	regulation of body fluid levels	3/10	122/9327	0.0245902	22.9352	7.98951	0.000245037	0.00535798	0.00318429	SERPINC1/F2/SERPIND1	3
GO:0030193	regulation of blood coagulation	2/10	23/9327	0.0869565	81.1043	12.6007	0.000258647	0.00535798	0.00318429	SERPINC1/F2	2
GO:1900046	regulation of hemostasis	2/10	24/9327	0.0833333	77.725	12.3294	0.000281999	0.00535798	0.00318429	SERPINC1/F2	2
GO:0009395	phospholipid catabolic process	2/10	27/9327	0.0740741	69.0889	11.6072	0.000358014	0.00576338	0.00342522	APOA2/APOC2	2
GO:0002526	acute inflammatory response	2/10	28/9327	0.0714286	66.6214	11.3924	0.000385333	0.00576338	0.00342522	SAA4/F2	2
GO:0032637	interleukin-8 production	2/10	29/9327	0.0689655	64.3241	11.1888	0.000413639	0.00576338	0.00342522	ANXA4/APOA2	2
GO:0032677	regulation of interleukin-8 production	2/10	29/9327	0.0689655	64.3241	11.1888	0.000413639	0.00576338	0.00342522	ANXA4/APOA2	2
GO:0042060	wound healing	3/10	153/9327	0.0196078	18.2882	7.06361	0.000477293	0.00623464	0.0037053	SERPINC1/F2/SERPIND1	3
GO:0051241	negative regulation of multicellular organismal process	4/10	392/9327	0.0102041	9.51735	5.6443	0.000527327	0.00648302	0.00385291	ANXA4/APOA2/APOC2/ANXA5	4
GO:0045834	positive regulation of lipid metabolic process	2/10	43/9327	0.0465116	43.3814	9.12539	0.00091265	0.0105969	0.00629782	APOA2/APOC2	2
GO:0009611	response to wounding	3/10	198/9327	0.0151515	14.1318	6.11865	0.00101289	0.0109126	0.00648544	SERPINC1/F2/SERPIND1	3
GO:0061041	regulation of wound healing	2/10	46/9327	0.0434783	40.5522	8.80971	0.00104427	0.0109126	0.00648544	SERPINC1/F2	2
GO:1903034	regulation of response to wounding	2/10	59/9327	0.0338983	31.6169	7.72867	0.00171352	0.0170536	0.0101351	SERPINC1/F2	2
GO:0001818	negative regulation of cytokine production	2/10	105/9327	0.0190476	17.7657	5.65997	0.00532593	0.048997	0.0291194	ANXA4/APOA2	2
GO:0044242	cellular lipid catabolic process	2/10	106/9327	0.0188679	17.5981	5.63031	0.00542525	0.048997	0.0291194	APOA2/APOC2	2
GO:0046434	organophosphate catabolic process	2/10	108/9327	0.0185185	17.2722	5.5722	0.00562645	0.048997	0.0291194	APOA2/APOC2	2
